# Heterologous expression of *Dehalobacter* spp. respiratory reductive dehalogenases in *Escherichia coli*

**DOI:** 10.1101/2021.10.06.463429

**Authors:** Katherine J. Picott, Robert Flick, Elizabeth A. Edwards

## Abstract

Reductive dehalogenases (RDases) are a family of redox enzymes that are required for anaerobic organohalide respiration, a microbial process that is useful in bioremediation. Structural and mechanistic studies of these enzymes have been greatly impeded due to challenges in RDase heterologous expression, primarily because of their cobamide-dependence. There have been a few successful attempts at RDase production in unconventional heterologous hosts, but a robust method has yet to be developed. In this work we outline a novel respiratory RDase expression system using *Escherichia coli* as the host. The overexpression of *E. coli*’s cobamide transport system, *btu*, and RDase expression under anaerobic conditions were established to be essential for the expression of active RDases from *Dehalobacter* - an obligate organohalide respiring bacterium. The expression system was validated on six RDase enzymes with amino acid sequence identities ranging from >30-95%. Dehalogenation activity was verified for each RDase by assaying cell-free extracts of small-scale expression cultures on various chlorinated substrates including chloroalkanes, chloroethenes, and hexachlorocyclohexanes. Two RDases, TmrA from *Dehalobacter* sp. UNSWDHB and HchA from *Dehalobacter* sp. HCH1, were purified by nickel affinity chromatography. Incorporation of both the cobamide and iron-sulfur cluster cofactors was verified, and the specific activity of TmrA was found to be consistent with that of the native enzyme. The heterologous expression of respiratory RDases, particularly from obligate organohalide respiring bacteria, has been extremely challenging and unreliable. Here we present a relatively straightforward *E. coli* expression system that has performed well for a variety of *Dehalobacter* spp. RDases.

**IMPORTANCE:** Understanding microbial reductive dehalogenation is important to refine the global halogen cycle and to improve bioremediation of halogenated contaminants; however, studies of the family of enzymes responsible are limited. Characterization of reductive dehalogenase enzymes has largely eluded researchers due to the lack of a reliable and high-yielding production method. We are presenting an approach to express reductive dehalogenase enzymes from *Dehalobacter*, a key group of organisms used in bioremediation, in *E. coli*. This expression system will propel the study of reductive dehalogenases by facilitating their production and isolation, allowing researchers to pursue more in-depth questions about the activity and structure of these enzymes. This platform will also provide a starting point to improve the expression of reductive dehalogenases from many other organisms.
