## Supplemental Tables S7-S11 for "Heterologous expression of *Dehalobacter* spp. respiratory reductive dehalogenases in *Escherichia coli*"

### Sheet: Table S7 TmrA Tests
Table S7. Raw data for TmrA lysates in Figure 2. The raw data for each replicate used in figures or references in the main text. CF = chloroform; DCM = dichloromethane; A = aerobic induction; AN = anaerobic induction; + Btu = with pBAD42-BtuCEDFB; - Btu = without pBAD42-BtuCEDFB. If strain is not specified E. coli ΔiscR is assumed. All assays were held for 24 hr under anaerobic conditions.						Assay reaction conditions
						50 mM	Tris (pH 7.5)
						2 mM	Ti(III) citrate
						2 mM	methyl viologen
						1 mM	CF
Figure where data is presented	Sample Name	Assay Volume (mL)	Catalyst	Amount of final CF (nmol)	Amount of final DCM (nmol)	Total mass (nmol)	Average DCM production (nmol)	STD DCM (nmol)
Figure 2A	Enzyme free negative control	2	N/A	2126.48	0	2126.48	0	0
	Enzyme free negative control	2	N/A	2091.34	0	2091.34
	Enzyme free negative control	2	N/A	1843.18	0	1843.18
Not shown in main text	Heat deactivated TmrA	2	100 µL heat deactivated lysate	1857.74	0	1857.74	0	0
	Heat deactivated TmrA	2	100 µL heat deactivated lysate	1879.42	0	1879.42
	Heat deactivated TmrA	2	100 µL heat deactivated lysate	1734.88	0	1734.88
Not shown in main text	TmrA with TAT, AN, + Btu	2	100 µL lysate	1916.7	67.6996	1984.4	68.567	0.739972
	TmrA with TAT, AN, + Btu	2	100 µL lysate	1831.88	68.4936	1900.37
	TmrA with TAT, AN, + Btu	2	100 µL lysate	1874.76	69.5077	1944.27
Figure 2A	TmrA A, -Btu	2	100 µL lysate	2154.39	0	2154.39	0	0
	TmrA A, -Btu	2	100 µL lysate	1872.32	0	1872.32
	TmrA A, -Btu	2	100 µL lysate	1872.83	0	1872.83
Figure 2A	TmrA AN, -Btu	2	100 µL lysate	1886.91	0	1886.91	0	0
	TmrA AN, -Btu	2	100 µL lysate	1889.07	0	1889.07
	TmrA AN, -Btu	2	100 µL lysate	1921.53	0	1921.53
	TmrA AN, -Btu	2	100 µL lysate	1958.02	0	1958.02
	TmrA AN, -Btu	2	100 µL lysate	1850.64	0	1850.64
	TmrA AN, -Btu	2	100 µL lysate	1950.59	0	1950.59
Figure 2A	TmrA, A, +Btu	2	100 µL lysate	0.38476	0	0.38476	0	0
	TmrA, A, +Btu	2	100 µL lysate	1821.38	0	1821.38
	TmrA, A, +Btu	2	100 µL lysate	1821.72	0	1821.72
Figure 2A	TmrA, AN, +Btu	2	100 µL lysate	1844.74	77.1976	1921.93	75.9815	3.84673
	TmrA, AN, +Btu	2	100 µL lysate	1833.63	71.1363	1904.76
	TmrA, AN, +Btu	2	100 µL lysate	1843.59	73.4968	1917.09
	TmrA, AN, +Btu	2	100 µL lysate	1802.43	73.1181	1875.55
	TmrA, AN, +Btu	2	100 µL lysate	1849.31	78.3295	1927.64
	TmrA, AN, +Btu	2	100 µL lysate	1839.42	82.6105	1922.03
Not shown in main text	TmrA, AN, +Btu, no cobalamin	2	100 µL lysate	2062.82	0	2062.82	0	0
	TmrA, AN, +Btu, no cobalamin	2	100 µL lysate	2068.93	0	2068.93
	TmrA, AN, +Btu, no cobalamin	2	100 µL lysate	2098.99	0	2098.99
	TmrA, AN, +Btu, no cobalamin	2	100 µL lysate	2077.5	0	2077.5
	TmrA, AN, +Btu, no cobalamin	2	100 µL lysate	2007.75	0	2007.75
	TmrA, AN, +Btu, no cobalamin	2	100 µL lysate	2037.83	0	2037.83
Figure 2A	ACT-3 positive control	2	100 µL lysate	1835.93	67.4203	1903.35	67.6231	0.166862
	ACT-3 positive control	2	100 µL lysate	1903.26	67.62	1970.88
	ACT-3 positive control	2	100 µL lysate	1863.51	67.829	1931.34
Figure 2B	Enzyme free negative control	0.5	N/A	599.426	0.288926	599.715	0.0963087	0.136201
	Enzyme free negative control	0.5	N/A	574.592	0	574.592
	Enzyme free negative control	0.5	N/A	559.747	0	559.747
Not shown in main text	Heat deactivated TmrA	0.5	50 µL heat deactivated lysate	552.792	0	552.792	0	0
	Heat deactivated TmrA	0.5	50 µL heat deactivated lysate	580.733	0	580.733
	Heat deactivated TmrA	0.5	50 µL heat deactivated lysate	548.531	0	548.531
Figure 2B	E. coli ΔiscR TmrA	0.5	50 µL lysate	454.889	78.5734	533.463	77.2912	9.36512
	E. coli ΔiscR TmrA	0.5	50 µL lysate	285.294	56.7457	342.039
	E. coli ΔiscR TmrA	0.5	50 µL lysate	504.356	80.2379	584.594
	E. coli ΔiscR TmrA	0.5	50 µL lysate	470.98	82.6675	553.647
	E. coli ΔiscR TmrA	0.5	50 µL lysate	410.406	81.1741	491.58
	E. coli ΔiscR TmrA	0.5	50 µL lysate	471.245	84.3485	555.594
Figure 2B	E. coli SufFeScient TmrA	0.5	50 µL lysate	491.125	79.2294	570.355	73.2346	5.07313
	E. coli SufFeScient TmrA	0.5	50 µL lysate	472.185	77.9371	550.122
	E. coli SufFeScient TmrA	0.5	50 µL lysate	567.894	77.6458	645.54
	E. coli SufFeScient TmrA	0.5	50 µL lysate	496.611	68.8272	565.438
	E. coli SufFeScient TmrA	0.5	50 µL lysate	507.032	67.5486	574.58
	E. coli SufFeScient TmrA	0.5	50 µL lysate	559.792	68.2192	628.011
Figure 2B	E. coli ara-Suf ΔiscR TmrA	0.5	50 µL lysate	431.349	106.459	537.808	115.583	7.00929
	E. coli ara-Suf ΔiscR TmrA	0.5	50 µL lysate	489.65	114.112	603.762
	E. coli ara-Suf ΔiscR TmrA	0.5	50 µL lysate	425.78	106.666	532.446
	E. coli ara-Suf ΔiscR TmrA	0.5	50 µL lysate	486.982	121.775	608.757
	E. coli ara-Suf ΔiscR TmrA	0.5	50 µL lysate	513.787	123.429	637.216
	E. coli ara-Suf ΔiscR TmrA	0.5	50 µL lysate	447.933	121.056	568.989
Fibure 2B	E. coli Lobstr TmrA	0.5	50 µL lysate	708.684	39.718	748.402	39.5024	0.471371
	E. coli Lobstr TmrA	0.5	50 µL lysate	620.699	39.2241	659.923
	E. coli Lobstr TmrA	0.5	50 µL lysate	518.191	40.3169	558.507
	E. coli Lobstr TmrA	0.5	50 µL lysate	571.246	39.3361	610.582
	E. coli Lobstr TmrA	0.5	50 µL lysate	564.6	39.6259	604.226
	E. coli Lobstr TmrA	0.5	50 µL lysate	827.693	38.7932	866.486
Not shown in main text	ACT-3 positive control	0.5	50 µL lysate	3034.23	53.144	3087.37	54.7918	4.65335
	ACT-3 positive control	0.5	50 µL lysate	623.606	61.1334	684.739
	ACT-3 positive control	0.5	50 µL lysate	6002.96	50.0982	6053.06
Referenced in text	TmrA_Triton	0.5	50 µL lysate	513.805	81.1897	594.995	82.3025	1.11276
	TmrA_Triton	0.5	50 µL lysate	465.859	83.4153	549.274
Referenced in text	TmrA_CHAPS	0.5	50 µL lysate	523.461	66.5218	589.983	67.871	1.34913
	TmrA_CHAPS	0.5	50 µL lysate	510.887	69.2201	580.107
Referenced in text	TmrA_Digitonin	0.5	50 µL lysate	432.039	73.7653	505.804	75.7044	1.93913
	TmrA_Digitonin	0.5	50 µL lysate	444.712	77.6436	522.356

### Sheet: Table S8 TmrA, CfrA, DcrA
Table S8. The raw data for TmrA, CfrA, and DcrA lysates in Table 1. Raw for each replicate shown in Table 1 in the main text, or data relevant to Table 1. CF = chloroform; DCM = dichloromethane; 1,1,1-TCA = 1,1,1-trichloroethane; 1,1-DCA = 1,1-dichloroethane; 1,1-DCE = 1,1-dichloroethene; 1,1,2-TCA = 1,1,2-trichloroethane; 1,2-DCA = 1,2-dichloroethane; VC = vinyl chloride; CA = chloroethane. All …						Assay reaction conditions
						50 mM	Tris (pH 7.5)
						2 mM	Ti(III) citrate
						2 mM	methyl viologen
Figure where data is presented	Sample Name	Catalyst	Substrate	Amount of final substrate (nmol)	Product	Amount of final product (nmol)	Total mass (nmol)	Average product production (nmol)	STD product (nmol)
Table 1	Enzyme free negative control	N/A	1 mM CF	564.877	DCM	0	564.877	0	0
	Enzyme free negative control	N/A	1 mM CF	707.409	DCM	0	707.409
Table 1	TmrA	50 μL lysate	1 mM CF	2277.74	DCM	99.5865	2377.33	100.898	6.66736
	TmrA	50 μL lysate	1 mM CF	1216.98	DCM	102.532	1319.51
	TmrA	50 μL lysate	1 mM CF	1193.9	DCM	101.604	1295.5
	TmrA	50 μL lysate	1 mM CF	489.713	DCM	106.79	596.503
	TmrA	51 μL lysate	1 mM CF	548.247	DCM	87.3588	635.606
	TmrA	50 μL lysate	1 mM CF	505.476	DCM	107.517	612.993
Table 1	CfrA	50 μL lysate	1 mM CF	489.706	DCM	76.1971	565.903	86.0434	10.4189
	CfrA	50 μL lysate	1 mM CF	563.104	DCM	74.1177	637.222
	CfrA	50 μL lysate	1 mM CF	477.078	DCM	76.905	553.983
	CfrA	50 μL lysate	1 mM CF	459.18	DCM	93.7491	552.929
	CfrA	50 μL lysate	1 mM CF	494.724	DCM	97.7797	592.504
	CfrA	50 μL lysate	1 mM CF	455.918	DCM	97.5116	553.43
Table 1	DcrA	50 μL lysate	1 mM CF	637.498	DCM	0	637.498	0	0
	DcrA	50 μL lysate	1 mM CF	591.95	DCM	0	591.95
Table 1	111TCA_neg_control	N/A	0.5 mM 1,1,1-TCA	242.646	1,1-DCA	0.141449	242.788	0.0913901	0.0647207
	111TCA_neg_control	N/A	0.5 mM 1,1,1-TCA	225.544	1,1-DCA	0.132721	225.676
	111TCA_neg_control	N/A	0.5 mM 1,1,1-TCA	210.916	1,1-DCA	0	210.916
Not shown in main text	Heat deactivated TmrA	50 μL heat deactivated lysate	0.5 mM 1,1,1-TCA	238	1,1-DCA	2.61711	240.617	0.988829	1.15142
	Heat deactivated TmrA	50 μL heat deactivated lysate	0.5 mM 1,1,1-TCA	305.281	1,1-DCA	0.161104	305.442
	Heat deactivated TmrA	50 μL heat deactivated lysate	0.5 mM 1,1,1-TCA	256.572	1,1-DCA	0.188272	256.761
Table 1	TmrA	50 μL lysate	0.5 mM 1,1,1-TCA	263.368	1,1-DCA	8.97264	272.34	6.58761	2.61417
	TmrA	50 μL lysate	0.5 mM 1,1,1-TCA	281.851	1,1-DCA	8.79979	290.651
	TmrA	50 μL lysate	0.5 mM 1,1,1-TCA	247.152	1,1-DCA	9.18596	256.338
	TmrA	50 μL lysate	0.5 mM 1,1,1-TCA	242.071	1,1-DCA	6.23737	248.308
	TmrA	50 μL lysate	0.5 mM 1,1,1-TCA	255.745	1,1-DCA	2.92228	258.667
	TmrA	50 μL lysate	0.5 mM 1,1,1-TCA	260.221	1,1-DCA	3.4076	263.629
Table 1	CfrA	50 μL lysate	0.5 mM 1,1,1-TCA	252.766	1,1-DCA	11.146	263.912	13.3884	1.46281
	CfrA	50 μL lysate	0.5 mM 1,1,1-TCA	238.662	1,1-DCA	15.9166	254.579
	CfrA	50 μL lysate	0.5 mM 1,1,1-TCA	239.611	1,1-DCA	13.5759	253.187
	CfrA	50 μL lysate	0.5 mM 1,1,1-TCA	256.17	1,1-DCA	13.2173	269.387
	CfrA	50 μL lysate	0.5 mM 1,1,1-TCA	259.421	1,1-DCA	14.046	273.467
	CfrA	50 μL lysate	0.5 mM 1,1,1-TCA	231.595	1,1-DCA	12.4284	244.024
Table 1	DcrA	50 μL lysate	0.5 mM 1,1,1-TCA	250.915	1,1-DCA	0.220519	251.136	0.204863	0.0156567
	DcrA	50 μL lysate	0.5 mM 1,1,1-TCA	260.08	1,1-DCA	0.189206	260.269
Not shown in main text	ACT-3 positive control	50 μL lysate	0.5 mM 1,1,1-TCA	259.802	1,1-DCA	0.666485	260.469	0.6518	0.0205592
	ACT-3 positive control	50 μL lysate	0.5 mM 1,1,1-TCA	400.097	1,1-DCA	0.666189	400.763
	ACT-3 positive control	50 μL lysate	0.5 mM 1,1,1-TCA	315.796	1,1-DCA	0.622725	316.419
Table 1	Enzyme free negative control	N/A	0.5 mM 1,1,1-TCA	242.646	1,1-DCE	1.04952	243.696	1.31137	0.327148	Comments: the transformation of 1,1,1-TCA to 1,1-DCE was seen in all controls and is a known abiotic reaction. The data is given for produciton of 1,1-DCE after 24 hr of incubation in the assay; however, this production may not be from biotic activity.
	Enzyme free negative control	N/A	0.5 mM 1,1,1-TCA	225.544	1,1-DCE	1.11198	226.656
	Enzyme free negative control	N/A	0.5 mM 1,1,1-TCA	210.916	1,1-DCE	1.77262	212.689
Not shown in main text	Heat deactivated TmrA	50 μL heat deactivated lysate	0.5 mM 1,1,1-TCA	238	1,1-DCE	13.3301	251.33	7.1309	4.38353
	Heat deactivated TmrA	50 μL heat deactivated lysate	0.5 mM 1,1,1-TCA	305.281	1,1-DCE	4.01126	309.292
	Heat deactivated TmrA	50 μL heat deactivated lysate	0.5 mM 1,1,1-TCA	256.572	1,1-DCE	4.05133	260.624
Table 1	TmrA	50 μL lysate	0.5 mM 1,1,1-TCA	263.368	1,1-DCE	11.7092	275.077	12.3618	0.809485
	TmrA	50 μL lysate	0.5 mM 1,1,1-TCA	281.851	1,1-DCE	11.5862	293.437
	TmrA	50 μL lysate	0.5 mM 1,1,1-TCA	247.152	1,1-DCE	11.6364	258.788
	TmrA	50 μL lysate	0.5 mM 1,1,1-TCA	242.071	1,1-DCE	13.7374	255.809
	TmrA	50 μL lysate	0.5 mM 1,1,1-TCA	255.745	1,1-DCE	12.4484	268.194
	TmrA	50 μL lysate	0.5 mM 1,1,1-TCA	260.221	1,1-DCE	13.0532	273.274
Table 1	CfrA	50 μL lysate	0.5 mM 1,1,1-TCA	252.766	1,1-DCE	11.509	264.275	11.663	0.163779
	CfrA	50 μL lysate	0.5 mM 1,1,1-TCA	238.662	1,1-DCE	11.564	250.226
	CfrA	50 μL lysate	0.5 mM 1,1,1-TCA	239.611	1,1-DCE	12.0118	251.622
	CfrA	50 μL lysate	0.5 mM 1,1,1-TCA	256.17	1,1-DCE	11.6198	267.79
	CfrA	50 μL lysate	0.5 mM 1,1,1-TCA	259.421	1,1-DCE	11.6012	271.022
	CfrA	50 μL lysate	0.5 mM 1,1,1-TCA	231.595	1,1-DCE	11.6719	243.267
Table 1	DcrA	50 μL lysate	0.5 mM 1,1,1-TCA	250.915	1,1-DCE	12.0387	262.954	12.1125	0.0738111
	DcrA	50 μL lysate	0.5 mM 1,1,1-TCA	260.08	1,1-DCE	12.1863	272.266
Not shown in main text	ACT-3 positive control	50 μL lysate	0.5 mM 1,1,1-TCA	259.802	1,1-DCE	11.1516	270.954	12.0324	0.643898
	ACT-3 positive control	50 μL lysate	0.5 mM 1,1,1-TCA	400.097	1,1-DCE	12.6731	412.77
	ACT-3 positive control	50 μL lysate	0.5 mM 1,1,1-TCA	315.796	1,1-DCE	12.2724	328.069
Table 1	Enzyme free negative control	N/A	1 mM 1,1,2-TCA	659.177	1,2-DCA	0	659.177	0	0
	Enzyme free negative control	N/A	1 mM 1,1,2-TCA	789.924	1,2-DCA	0	789.924
	Cobalamin control	100 nmol cobalamin	1 mM 1,1,2-TCA	681.171	1,2-DCA	0	681.171	0
Not shown in main text	Heat deactivated TmrA	50 μL heat deactivated lysate	1 mM 1,1,2-TCA	607.873	1,2-DCA	0	607.873	0	0
	Heat deactivated TmrA	50 μL heat deactivated lysate	1 mM 1,1,2-TCA	576.608	1,2-DCA	0	576.608
Table 1	TmrA	50 μL lysate	1 mM 1,1,2-TCA	545.54	1,2-DCA	33.7875	579.327	37.8784	6.43314
	TmrA	50 μL lysate	1 mM 1,1,2-TCA	606.139	1,2-DCA	39.9078	646.047
	TmrA	50 μL lysate	1 mM 1,1,2-TCA	497.832	1,2-DCA	30.4664	528.298
	TmrA	50 μL lysate	1 mM 1,1,2-TCA	481.088	1,2-DCA	47.352	528.44
Table 1	CfrA	50 μL lysate	1 mM 1,1,2-TCA	607.105	1,2-DCA	30.988	638.093	35.1365	4.92516
	CfrA	50 μL lysate	1 mM 1,1,2-TCA	587.959	1,2-DCA	30.088	618.047
	CfrA	50 μL lysate	1 mM 1,1,2-TCA	486.33	1,2-DCA	37.2813	523.611
	CfrA	50 μL lysate	1 mM 1,1,2-TCA	509.952	1,2-DCA	42.1886	552.14
Table 1	DcrA	50 μL lysate	1 mM 1,1,2-TCA	597.159	1,2-DCA	0	597.159	0	0
	DcrA	50 μL lysate	1 mM 1,1,2-TCA	567.567	1,2-DCA	0	567.567
Not shown in main text	ACT-3 positive control	50 μL lysate	1 mM 1,1,2-TCA	585.405	1,2-DCA	3.59208	588.997	3.57491	0.0171659
	ACT-3 positive control	50 μL lysate	1 mM 1,1,2-TCA	634.524	1,2-DCA	3.55774	638.082
Table 1	Enzyme free negative control	N/A	1 mM 1,1,2-TCA	659.177	VC	0	659.177	0	0
	Enzyme free negative control	N/A	1 mM 1,1,2-TCA	789.924	VC	0	789.924
	Cobalamin control	100 nmol cobalamin	1 mM 1,1,2-TCA	681.171	VC	9.47802	690.649	9.47802
Not shown in main text	Heat deactivated TmrA	50 μL heat deactivated lysate	1 mM 1,1,2-TCA	607.873	VC	0.183229	608.057	0.177071	0.00615865
	Heat deactivated TmrA	50 μL heat deactivated lysate	1 mM 1,1,2-TCA	576.608	VC	0.170912	576.779
Table 1	TmrA	50 μL lysate	1 mM 1,1,2-TCA	545.54	VC	11.6448	557.185	10.9591	2.185
	TmrA	50 μL lysate	1 mM 1,1,2-TCA	606.139	VC	13.2161	619.355
	TmrA	50 μL lysate	1 mM 1,1,2-TCA	497.832	VC	7.34262	505.175
	TmrA	50 μL lysate	1 mM 1,1,2-TCA	481.088	VC	11.6327	492.721
Table 1	CfrA	50 μL lysate	1 mM 1,1,2-TCA	607.105	VC	0.49523	607.6	0.439735	0.190192
	CfrA	50 μL lysate	1 mM 1,1,2-TCA	587.959	VC	0.435337	588.394
	CfrA	50 μL lysate	1 mM 1,1,2-TCA	486.33	VC	0.149339	486.479
	CfrA	50 μL lysate	1 mM 1,1,2-TCA	509.952	VC	0.679033	510.631
Table 1	DcrA	50 μL lysate	1 mM 1,1,2-TCA	597.159	VC	1.21903	598.378	1.03902	0.18001
	DcrA	50 μL lysate	1 mM 1,1,2-TCA	567.567	VC	0.85901	568.426
Not shown in main text	ACT-3 positive control	50 μL lysate	1 mM 1,1,2-TCA	585.405	VC	2.21242	587.617	2.23787	0.0254517
	ACT-3 positive control	50 μL lysate	1 mM 1,1,2-TCA	634.524	VC	2.26332	636.787
Table 1	Enzyme free negative control	N/A	1 mM 1,1-DCA	552.516	CA	0	552.516	0	0
	Enzyme free negative control	N/A	1 mM 1,1-DCA	581.26	CA	0	581.26
Not shown in main text	Heat deactivated DcrA	50 μL heat deactivated lysate	1 mM 1,1-DCA	531.387	CA	0	531.387	0	0
	Heat deactivated DcrA	50 μL heat deactivated lysate	1 mM 1,1-DCA	531.673	CA	0	531.673
	Heat deactivated DcrA	50 μL heat deactivated lysate	1 mM 1,1-DCA	543.695	CA	0	543.695
Table 1	TmrA	50 μL lysate	1 mM 1,1-DCA	563.92	CA	4.56775	568.487	9.015	4.83653
	TmrA	50 μL lysate	1 mM 1,1-DCA	689.183	CA	5.54621	694.729
	TmrA	50 μL lysate	1 mM 1,1-DCA	495.461	CA	9.07268	504.534
	TmrA	50 μL lysate	1 mM 1,1-DCA	581.394	CA	16.8734	598.267
Table 1	CfrA	50 μL lysate	1 mM 1,1-DCA	598.449	CA	0.0564874	598.505	0.0726907	0.0495102
	CfrA	50 μL lysate	1 mM 1,1-DCA	569.728	CA	0	569.728
	CfrA	50 μL lysate	1 mM 1,1-DCA	564.294	CA	0.129537	564.424
	CfrA	50 μL lysate	1 mM 1,1-DCA	409.231	CA	0.104739	409.336
Table 1	DcrA	50 μL lysate	1 mM 1,1-DCA	553.971	CA	9.31737	563.288	13.2376	4.157
	DcrA	50 μL lysate	1 mM 1,1-DCA	520.2	CA	7.4621	527.662
	DcrA	50 μL lysate	1 mM 1,1-DCA	520.2	CA	10.84	531.04
	DcrA	50 μL lysate	1 mM 1,1-DCA	523.631	CA	16.7857	540.417
	DcrA	50 μL lysate	1 mM 1,1-DCA	511.786	CA	17.2726	529.058
	DcrA	50 μL lysate	1 mM 1,1-DCA	524.647	CA	17.7477	542.395
Not shown in main text	ACT-3 positive control	50 μL lysate	1 mM 1,1-DCA	588.721	CA	2.34943	591.071	1.78499	0.564441
	ACT-3 positive control	50 μL lysate	1 mM 1,1-DCA	437.71	CA	1.22055	438.93
Table 1	Enzyme free negative control	N/A	1 mM 1,1-DCA	552.516	VC	0	552.516	0	0
	Enzyme free negative control	N/A	1 mM 1,1-DCA	581.26	VC	0	581.26
Not shown in main text	Heat deactivated DcrA	50 μL heat deactivated lysate	1 mM 1,1-DCA	531.387	VC	0	531.387	0	0
	Heat deactivated DcrA	50 μL heat deactivated lysate	1 mM 1,1-DCA	531.673	VC	0	531.673
	Heat deactivated DcrA	50 μL heat deactivated lysate	1 mM 1,1-DCA	543.695	VC	0	543.695
Table 1	TmrA	50 μL lysate	1 mM 1,1-DCA	563.92	VC	0	563.92	0	0
	TmrA	50 μL lysate	1 mM 1,1-DCA	689.183	VC	0	689.183
	TmrA	50 μL lysate	1 mM 1,1-DCA	495.461	VC	0	495.461
	TmrA	50 μL lysate	1 mM 1,1-DCA	581.394	VC	0	581.394
Table 1	CfrA	50 μL lysate	1 mM 1,1-DCA	598.449	VC	0	598.449	0	0
	CfrA	50 μL lysate	1 mM 1,1-DCA	569.728	VC	0	569.728
	CfrA	50 μL lysate	1 mM 1,1-DCA	564.294	VC	0	564.294
	CfrA	50 μL lysate	1 mM 1,1-DCA	409.231	VC	0	409.231
Table 1	DcrA	50 μL lysate	1 mM 1,1-DCA	553.971	VC	0	553.971	0.0419859	0.0305846
	DcrA	50 μL lysate	1 mM 1,1-DCA	520.2	VC	0	520.2
	DcrA	50 μL lysate	1 mM 1,1-DCA	520.2	VC	0.0474017	520.248
	DcrA	50 μL lysate	1 mM 1,1-DCA	523.631	VC	0.068155	523.699
	DcrA	50 μL lysate	1 mM 1,1-DCA	511.786	VC	0.0686851	511.854
	DcrA	50 μL lysate	1 mM 1,1-DCA	524.647	VC	0.0676737	524.715
Not shown in main text	ACT-3 positive control	50 μL lysate	1 mM 1,1-DCA	588.721	VC	0	588.721	0	0
	ACT-3 positive control	50 μL lysate	1 mM 1,1-DCA	437.71	VC	0	437.71

### Sheet: Table S9 HchA Lysates
Table S9. Raw data for HchA lysates in Table 2. The raw data for HchA for each replicate used in Table 2 in the main text, or data relevant to Table 2. Neither HCH substrate are able to be detected by gas chromatography. CF = chloroform; DCM = dichloromethane; 1,1,2-TCA = 1,1,2-trichloroethane; 1,2-DCA = 1,2-dichloroethane; VC = vinyl chloride; 1,1-DCA = 1,1-dichloroethane; CA = chloroethane; HCH…						Assay reaction conditions
						50 mM	Tris (pH 7.5)
						2 mM	Ti(III) citrate
						2 mM	methyl viologen
Figure where data is presented	Sample Name	Catalyst	Substrate	Amount of final substrate (nmol)	Product	Amount of final product (nmol)	Total mass (nmol)	Average product production (nmol)	STD product (nmol)
Table 2	Enzyme free negative control	N/A	1 mM CF	564.877	DCM	0	564.877	0	0
	Enzyme free negative control	N/A	1 mM CF	707.409	DCM	0	707.409
Table 2	HchA	50 μL lysate	1 mM 1,1,2-TCA	536.65	DCM	0	536.65	0	0
	HchA	50 μL lysate	1 mM 1,1,2-TCA	570.928	DCM	0	570.928
Table 2	Enzyme free negative control	N/A	1 mM 1,1,2-TCA	659.177	1,2-DCA	0	659.177	0	0
	Enzyme free negative control	N/A	1 mM 1,1,2-TCA	789.924	1,2-DCA	0	789.924
Table 2	Cobalamin control	100 nmol cobalamin	1 mM 1,1,2-TCA	681.171	1,2-DCA	0	681.171	0
Table 2	HchA	50 μL lysate	1 mM 1,1,2-TCA	532.869	1,2-DCA	0	532.869	0	0
	HchA	50 μL lysate	1 mM 1,1,2-TCA	545.146	1,2-DCA	0	545.146
Table 2	Enzyme free negative control	N/A	1 mM 1,1,2-TCA	659.177	VC	0	659.177	0	0
	Enzyme free negative control	N/A	1 mM 1,1,2-TCA	789.924	VC	0	789.924
Table 2	Cobalamin control	100 nmol cobalamin	1 mM 1,1,2-TCA	681.171	VC	9.47802	690.649	9.47802
Table 2	HchA	50 μL lysate	1 mM 1,1,2-TCA	532.869	VC	24.4638	557.333	18.0713	6.39259
	HchA	50 μL lysate	1 mM 1,1,2-TCA	545.146	VC	11.6787	556.825
Table 2	Enzyme free negative control	N/A	1 mM 1,1-DCA	552.516	CA	0	552.516	0	0
	Enzyme free negative control	N/A	1 mM 1,1-DCA	581.26	CA	0	581.26
Table 2	HchA_11DCA_1	50 μL lysate	1 mM 1,1-DCA	437.134	CA	0	437.134	0	0
	HchA_11DCA_2	50 μL lysate	1 mM 1,1-DCA	580.692	CA	0	580.692
Table 2	Enzyme free negative control	N/A	0.5 mM γ-HCH	N/A	MCB	0.274551	0.274551	0.373456	0.141104
	Enzyme free negative control	N/A	0.5 mM γ-HCH	N/A	MCB	0.272813	0.272813
	Enzyme free negative control	N/A	0.5 mM γ-HCH	N/A	MCB	0.573005	0.573005
Table 2	Cobalamin control	100 nmol cobalamin	0.5 mM γ-HCH	N/A	MCB	10.8038	10.8038	9.15667	1.64716
	Cobalamin control	100 nmol cobalamin	0.5 mM γ-HCH	N/A	MCB	7.50951	7.50951
Table 2	Heat deactivated HchA	50 μL heat deactivated lysate	0.5 mM γ-HCH	N/A	MCB	7.28517	7.28517	7.32557	0.726157
	Heat deactivated HchA	50 μL heat deactivated lysate	0.5 mM γ-HCH	N/A	MCB	8.23444	8.23444
	Heat deactivated HchA	50 μL heat deactivated lysate	0.5 mM γ-HCH	N/A	MCB	6.4571	6.4571
Table 2	HchA	50 μL lysate	0.5 mM γ-HCH	N/A	MCB	7.58961	7.58961	6.6918	0.998046
	HchA	50 μL lysate	0.5 mM γ-HCH	N/A	MCB	6.22785	6.22785
	HchA	50 μL lysate	0.5 mM γ-HCH	N/A	MCB	8.1623	8.1623
	HchA	50 μL lysate	0.5 mM γ-HCH	N/A	MCB	5.441	5.441
	HchA	50 μL lysate	0.5 mM γ-HCH	N/A	MCB	5.6527	5.6527
	HchA	50 μL lysate	0.5 mM γ-HCH	N/A	MCB	7.07737	7.07737
	Enzyme free negative control	N/A	0.5 mM γ-HCH	N/A	Benzene	0.111205	0.111205	0.0666133	0.0479955
	Enzyme free negative control	N/A	0.5 mM γ-HCH	N/A	Benzene	0.0886349	0.0886349
	Enzyme free negative control	N/A	0.5 mM γ-HCH	N/A	Benzene	0	0
Table 2	Cobalamin control	100 nmol cobalamin	0.5 mM γ-HCH	N/A	Benzene	0.169995	0.169995	0.211109	0.0411139
	Cobalamin control	100 nmol cobalamin	0.5 mM γ-HCH	N/A	Benzene	0.252223	0.252223
Table 2	Heat deactivated HchA	50 μL heat deactivated lysate	0.5 mM γ-HCH	N/A	Benzene	0.0848545	0.0848545	0.117885	0.0669864
	Heat deactivated HchA	50 μL heat deactivated lysate	0.5 mM γ-HCH	N/A	Benzene	0.211293	0.211293
	Heat deactivated HchA	50 μL heat deactivated lysate	0.5 mM γ-HCH	N/A	Benzene	0.0575069	0.0575069
Table 2	HchA	50 μL lysate	0.5 mM γ-HCH	N/A	Benzene	0	0	0.0675594	0.0779306
	HchA	50 μL lysate	0.5 mM γ-HCH	N/A	Benzene	0	0
	HchA	50 μL lysate	0.5 mM γ-HCH	N/A	Benzene	0.177623	0.177623
	HchA	50 μL lysate	0.5 mM γ-HCH	N/A	Benzene	0.170185	0.170185
	HchA	50 μL lysate	0.5 mM γ-HCH	N/A	Benzene	0	0
	HchA	50 μL lysate	0.5 mM γ-HCH	N/A	Benzene	0.0575481	0.0575481
Table 2	Enzyme free negative control	50 μL lysate	0.5 mM α-HCH	N/A	MCB	0.575422	0.575422	0.575422
Table 2	Cobalamin control	100 nmol cobalamin	0.5 mM α-HCH	N/A	MCB	5.12051	5.12051	5.12051
Table 2	HchA	50 μL lysate	0.5 mM α-HCH	N/A	MCB	19.5071	19.5071	18.0708	1.43633
	HchA	50 μL lysate	0.5 mM α-HCH	N/A	MCB	16.6344	16.6344
Table 2	Enzyme free negative control	50 μL lysate	0.5 mM α-HCH	N/A	Benzene	0	0	0
Table 2	Cobalamin control	100 nmol cobalamin	0.5 mM α-HCH	N/A	Benzene	0.153705	0.153705	0.153705
Table 2	HchA	50 μL lysate	0.5 mM α-HCH	N/A	Benzene	0.738538	0.738538	0.594247	0.144291
	HchA	50 μL lysate	0.5 mM α-HCH	N/A	Benzene	0.449955	0.449955

### Sheet: Table S10 DHB14, DHB15 Lysates
Table S10. Raw data for DHB14 and DHB15 lysates in Figure 3. The raw data for each replicate used in Figure 3B in the main text, or data relevant to Figure 3B. PCE = perchloroethene; TCE = trichloroethene; cDCE = cis-dichloroethene. All assays were held for 24 hr under anaerobic conditions.						Assay reaction conditions
						50 mM	Tris (pH 7.5)
						2 mM	Ti(III) citrate
						2 mM	methyl viologen
Figure where data is presented	Sample Name	Catalyst	Substrate	Amount of final substrate (nmol)	Product	Amount of final product (nmol)	Total mass (nmol)	Average product production (nmol)	STD product (nmol)
Figure 3B	Enzyme free negative control	N/A	0.05 mM PCE	23.0673	TCE	0	23.0673	0	0
	Enzyme free negative control	N/A	0.05 mM PCE	28.7318	TCE	0	28.7318
Not shown in main text	Cobalamin control	100 nmol cobalamin	0.05 mM PCE	41.6675	TCE	0	41.6675	0	0
	Cobalamin control	100 nmol cobalamin	0.05 mM PCE	29.0603	TCE	0	29.0603
Figure 3B	DHB14	50 µL cell lysate	0.05 mM PCE	61.7755	TCE	0.500511	62.2761	0.49253	0.0638736
	DHB14	50 µL cell lysate	0.05 mM PCE	52.2173	TCE	0.411872	52.6292
	DHB14	50 µL cell lysate	0.05 mM PCE	148.278	TCE	0.588488	148.866
	DHB14	50 µL cell lysate	0.05 mM PCE	101.077	TCE	0.46925	101.546
Figure 3B	DHB15	50 µL cell lysate	0.05 mM PCE	16.2892	TCE	5.39775	21.6869	5.28482	1.24967
	DHB15	50 µL cell lysate	0.05 mM PCE	20.648	TCE	7.16016	27.8082
	DHB15	50 µL cell lysate	0.05 mM PCE	46.5337	TCE	4.89912	51.4328
	DHB15	50 µL cell lysate	0.05 mM PCE	21.208	TCE	3.68223	24.8903
Figure 3B	Enzyme free negative control	N/A	0.05 mM PCE	23.0673	cDCE	0	23.0673	0	0
	Enzyme free negative control	N/A	0.05 mM PCE	28.7318	cDCE	0	28.7318
Not shown in main text	Cobalamin control	100 nmol cobalamin	0.05 mM PCE	41.6675	cDCE	0	41.6675	0	0
	Cobalamin control	100 nmol cobalamin	0.05 mM PCE	29.0603	cDCE	0	29.0603
Figure 3B	DHB14	50 µL cell lysate	0.05 mM PCE	61.7755	cDCE	0	61.7755	0	0
	DHB14	50 µL cell lysate	0.05 mM PCE	52.2173	cDCE	0	52.2173
	DHB14	50 µL cell lysate	0.05 mM PCE	148.278	cDCE	0	148.278
	DHB14	50 µL cell lysate	0.05 mM PCE	101.077	cDCE	0	101.077
Figure 3B	DHB15	50 µL cell lysate	0.05 mM PCE	16.2892	cDCE	0.277588	16.5668	0.148881	0.149563
	DHB15	50 µL cell lysate	0.05 mM PCE	20.648	cDCE	0.317937	20.966
	DHB15	50 µL cell lysate	0.05 mM PCE	46.5337	cDCE	0	46.5337
	DHB15	50 µL cell lysate	0.05 mM PCE	21.208	cDCE	0	21.208
Figure 3B	Enzyme free negative control	N/A	0.5 mM TCE	69.314	cDCE	0.397662	69.7117	0.198831	0.198831
	Enzyme free negative control	N/A	0.5 mM TCE	63.5444	cDCE	0	63.5444
Figure 3B	DHB14	50 µL cell lysate	0.5 mM TCE	67.6288	cDCE	2.25746	69.8863	2.31634	0.678931
	DHB14	50 µL cell lysate	0.5 mM TCE	89.2485	cDCE	2.53276	91.7813
	DHB14	50 µL cell lysate	0.5 mM TCE	87.2597	cDCE	2.81014	90.0699
	DHB14	50 µL cell lysate	0.5 mM TCE	90.9468	cDCE	2.67282	93.6196
	DHB14	50 µL cell lysate	0.5 mM TCE	79.3261	cDCE	2.77073	82.0968
	DHB14	50 µL cell lysate	0.5 mM TCE	28.0089	cDCE	0.854152	28.863
Figure 3B	DHB15	50 µL cell lysate	0.5 mM TCE	76.865	cDCE	2.91085	79.7759	2.4307	0.274886
	DHB15	50 µL cell lysate	0.5 mM TCE	81.8286	cDCE	2.4622	84.2908
	DHB15	50 µL cell lysate	0.5 mM TCE	79.3991	cDCE	2.59969	81.9988
	DHB15	50 µL cell lysate	0.5 mM TCE	86.3955	cDCE	2.15447	88.55
	DHB15	50 µL cell lysate	0.5 mM TCE	88.86	cDCE	2.36116	91.2212
	DHB15	50 µL cell lysate	0.5 mM TCE	83.9057	cDCE	2.09582	86.0015

### Sheet: Table S11 Pure Protein
Table S11. Raw data for purified TmrA and HchA in Figure 4 and Figure 5. The raw data for each replicate used in Figure 4 and Figure 5 in the main text, or relevant data. . CF = chloroform; DCM = dichloromethane; 1,1,2-TCA = 1,1,2-trichloroethane; 1,2-DCA = 1,2-dichloroethane; VC = vinyl chloride; 1,1-DCA = 1,1-dichloroethane; CA = chloroethane; HCH = hexachlorocyclohexane; MCB = monochlorobenzen…						Assay reaction conditions
						50 mM	Tris (pH 7.5)
						2 mM	Ti(III) citrate
						2 mM	methyl viologen
Figure where data is presented	Sample Name	Catalyst	Substrate	Amount of final substrate (nmol)	Product	Amount of final product (nmol)	Total mass (nmol)	Amount of protein in assay (mg)	Average Product (nmol)	STD product (nmol)	Specific activity (nkat/mg protein)	Average specific activity (nkat/ mg protein)	STD specific activity (nkat/mg protein)
Not shown in main text	Enzyme free negative control	N/A	1mM CF	569.18	DCM	0	569.18	0
Not shown in main text	Heat deactivated TmrA	1 µL heat deactivated pure enzyme	1mM CF	517.169	DCM	0	517.169	0.00325	0	0	0	0	0
	Heat deactivated TmrA	1 µL heat deactivated pure enzyme	1mM CF	515.412	DCM	0	515.412	0.00325			0
Figure 4	TmrA	1 µL pure enzyme	1mM CF	526.722	DCM	45.1392	571.861	0.0003	47.5694	4.84857	41.7956	44.0458	4.48942
	TmrA	1 µL pure enzyme	1mM CF	461.796	DCM	43.2317	505.028	0.0003			40.0294
	TmrA	1 µL pure enzyme	1mM CF	513.285	DCM	54.3373	567.623	0.0003			50.3123
Not shown in main text	Enzyme free negative control	N/A	0.5 mM 1,1,1-TCA	264.437	1,1-DCA	0	264.437	0	0
Figure 4	TmrA	1 µL pure enzyme	0.5 mM 1,1,1-TCA	284.63	1,1-DCA	4.28573	288.916	0.0003	3.70188	0.437206	3.96827	3.42766	0.404821
	TmrA	1 µL pure enzyme	0.5 mM 1,1,1-TCA	273.271	1,1-DCA	3.23372	276.504	0.0003			2.99418
	TmrA	1 µL pure enzyme	0.5 mM 1,1,1-TCA	283.565	1,1-DCA	3.58617	287.151	0.0003			3.32053
Figure 5A	HchA	1 µL pure enzyme	0.5 mM 1,1,1-TCA	272.432	1,1-DCA	0.148601	272.581	0.00036	0.146661	0.00518571	0.114661	0.113165	0.00400132
	HchA	1 µL pure enzyme	0.5 mM 1,1,1-TCA	271.101	1,1-DCA	0.151817	271.253	0.00036			0.117142
	HchA	1 µL pure enzyme	0.5 mM 1,1,1-TCA	259.854	1,1-DCA	0.139567	259.993	0.00036			0.10769
Not shown in main text	Enzyme free negative control	N/A	0.5 mM 1,1,1-TCA	264.437	1,1-DCE	5.68467	270.122	0	5.68467
Not shown in main text	TmrA	1 µL pure enzyme	0.5 mM 1,1,1-TCA	284.63	1,1-DCE	5.77028	290.4	0.0003	5.80961	0.0671214	5.34285	5.37927	0.0621494
	TmrA	1 µL pure enzyme	0.5 mM 1,1,1-TCA	273.271	1,1-DCE	5.75446	279.025	0.0003			5.32821
	TmrA	1 µL pure enzyme	0.5 mM 1,1,1-TCA	283.565	1,1-DCE	5.9041	289.469	0.0003			5.46676
Not shown in main text	HchA	1 µL pure enzyme	0.5 mM 1,1,1-TCA	272.432	1,1-DCE	5.68033	278.112	0.00036	5.58888	0.138315	4.38297	4.31241	0.106725
	HchA	1 µL pure enzyme	0.5 mM 1,1,1-TCA	271.101	1,1-DCE	5.6929	276.794	0.00036			4.39267
	HchA	1 µL pure enzyme	0.5 mM 1,1,1-TCA	259.854	1,1-DCE	5.39341	265.247	0.00036			4.16158
Not shown in main text	Enzyme free negative control	N/A	1 mM 1,1,2-TCA	705.734	1,2-DCA	0	705.734	0	0
Not shown in main text	Cobalamin control	200 nmol cobalamin	1 mM 1,1,2-TCA	640.681	1,2-DCA	0	640.681	0	0	0
	Cobalamin control	200 nmol cobalamin	1 mM 1,1,2-TCA	623.733	1,2-DCA	0	623.733	0
	Cobalamin control	200 nmol cobalamin	1 mM 1,1,2-TCA	605.216	1,2-DCA	0	605.216	0
Not shown in main text	Heat deactivated HchA	1 µL heat deactivated pure enzyme	1 mM 1,1,2-TCA	600.978	1,2-DCA	0	600.978	0	0	0
	Heat deactivated HchA	1 µL heat deactivated pure enzyme	1 mM 1,1,2-TCA	617.486	1,2-DCA	0	617.486	0
Figure 4	TmrA	1 µL pure enzyme	1 mM 1,1,2-TCA	523.685	1,2-DCA	37.4124	561.098	0.0003	41.707	3.22781	34.6412	38.6176	2.98871
	TmrA	1 µL pure enzyme	1 mM 1,1,2-TCA	593.957	1,2-DCA	45.1943	639.151	0.0003			41.8466
	TmrA	1 µL pure enzyme	1 mM 1,1,2-TCA	623.978	1,2-DCA	42.5143	666.492	0.0003			39.3651
Figure 5A	HchA	1 µL pure enzyme	1 mM 1,1,2-TCA	1180.66	1,2-DCA	0	1180.66	0.0045	0.261849	0.185582	0	0.0161635	0.0114557
	HchA	1 µL pure enzyme	1 mM 1,1,2-TCA	1395.11	1,2-DCA	0.377368	1395.48	0.0045			0.0232943
	HchA	1 µL pure enzyme	1 mM 1,1,2-TCA	796.885	1,2-DCA	0.408178	797.293	0.0045			0.0251962
Not shown in main text	Enzyme free negative control	N/A	1 mM 1,1,2-TCA	705.734	VC	0	705.734	0	0
Not shown in main text	Cobalamin control	8 nmol cobalamin	1 mM 1,1,2-TCA	640.681	VC	0.243724	640.925	0	0.206317	0.0290835
	Cobalamin control	8 nmol cobalamin	1 mM 1,1,2-TCA	623.733	VC	0.202422	623.936	0
	Cobalamin control	8 nmol cobalamin	1 mM 1,1,2-TCA	605.216	VC	0.172805	605.389	0
Not shown in main text	Heat deactivated HchA	1 µL heat deactivated pure enzyme	1 mM 1,1,2-TCA	600.978	VC	0.100831	601.079	0	0.0853115	0.0155195
	Heat deactivated HchA	1 µL heat deactivated pure enzyme	1 mM 1,1,2-TCA	617.486	VC	0.069792	617.556	0
Figure 4	TmrA	1 µL pure enzyme	1 mM 1,1,2-TCA	523.685	VC	13.9705	537.656	0.0003	15.6867	1.37018	12.9356	14.5247	1.26868
	TmrA	1 µL pure enzyme	1 mM 1,1,2-TCA	593.957	VC	17.3239	611.28	0.0003			16.0407
	TmrA	1 µL pure enzyme	1 mM 1,1,2-TCA	623.978	VC	15.7657	639.743	0.0003			14.5979
Figure 5A	HchA	1 µL pure enzyme	1 mM 1,1,2-TCA	626.862	VC	4.63988	631.502	0.00036	5.09231	0.626139	3.58015	3.92925	0.483132
	HchA	1 µL pure enzyme	1 mM 1,1,2-TCA	693.215	VC	5.97773	699.193	0.00036			4.61245
	HchA	1 µL pure enzyme	1 mM 1,1,2-TCA	620.41	VC	4.65932	625.07	0.00036			3.59515
Not shown in main text	Enzyme free negative control	N/A	1 mM 1,1-DCA	641.648	VC	0	641.648	0	0
Figure 4	TmrA	1 µL pure enzyme	1 mM 1,1-DCA	551.799	VC	1.35977	553.159	0.0003	1.34724	0.0178696	1.25904	1.24744	0.0165459
	TmrA	1 µL pure enzyme	1 mM 1,1-DCA	546.242	VC	1.35998	547.602	0.0003			1.25924
	TmrA	1 µL pure enzyme	1 mM 1,1-DCA	563.376	VC	1.32197	564.698	0.0003			1.22404
Not shown in main text	Enzyme free negative control	N/A	1 mM 1,1-DCA	641.648	VC	0	641.648	0	0
Figure 4	TmrA	1 µL pure enzyme	1 mM 1,1-DCA	551.799	VC	0.123475	551.922	0.0003	0.121336	0.00232611	0.114328	0.112349	0.0021538
	TmrA	1 µL pure enzyme	1 mM 1,1-DCA	546.242	VC	0.122432	546.365	0.0003			0.113363
	TmrA	1 µL pure enzyme	1 mM 1,1-DCA	563.376	VC	0.118102	563.494	0.0003			0.109354
Not shown in main text	Enzyme free negative control	N/A	1 mM 1,2-DCA	721.814	VC	0	721.814	0	0	0
	Enzyme free negative control	N/A	1 mM 1,2-DCA	785.904	VC	0	785.904	0
	Enzyme free negative control	N/A	1 mM 1,2-DCA	734.215	VC	0	734.215	0
Figure 4	TmrA	1 µL pure enzyme	1 mM 1,2-DCA	752.51	VC	0	752.51	0.003	0.0539121	0.0762432	0	0.00499186	0.00705956
	TmrA	1 µL pure enzyme	1 mM 1,2-DCA	1083.9	VC	0	1083.9	0.003			0
	TmrA	1 µL pure enzyme	1 mM 1,2-DCA	10276.9	VC	0.161736	10277.1	0.003			0.0149756
Not shown in main text	Enzyme free negative control	N/A	1 mM 1,2-DCA	721.814	CA	0	721.814	0	0	0
	Enzyme free negative control	N/A	1 mM 1,2-DCA	785.904	CA	0	785.904	0
	Enzyme free negative control	N/A	1 mM 1,2-DCA	734.215	CA	0	734.215	0
Figure 4	TmrA	1 µL pure enzyme	1 mM 1,2-DCA	752.51	CA	0.901634	753.411	0.003	2.11622	1.35699	0.0834846	0.195946	0.125648
	TmrA	1 µL pure enzyme	1 mM 1,2-DCA	1083.9	CA	1.43675	1085.34	0.003			0.133032
	TmrA	1 µL pure enzyme	1 mM 1,2-DCA	10276.9	CA	4.01026	10280.9	0.003			0.371321
Not shown in main text	Enzyme free negative control	N/A	1 mM 1,2-DCA	721.814	Ethene	0	721.814	0	0	0
	Enzyme free negative control	N/A	1 mM 1,2-DCA	785.904	Ethene	0	785.904	0
	Enzyme free negative control	N/A	1 mM 1,2-DCA	734.215	Ethene	0	734.215	0
Figure 4	TmrA	1 µL pure enzyme	1 mM 1,2-DCA	752.51	Ethene	0.338609	752.848	0.003	0.895993	0.618223	0.0313527	0.0829623	0.0572428
	TmrA	1 µL pure enzyme	1 mM 1,2-DCA	1083.9	Ethene	0.59134	1084.49	0.003			0.0547537
	TmrA	1 µL pure enzyme	1 mM 1,2-DCA	10276.9	Ethene	1.75803	10278.6	0.003			0.162781
Not shown in main text	Enzyme free negative control	N/A	0.3 mM γ-HCH	N/A	MCB	0.091613	0.091613	0	0.091613
Figure 5B	Cobalamin control	8 nmol cobalamin	0.3 mM γ-HCH	N/A	MCB	0.181729	0.181729	0	0.144586	0.0268043
	Cobalamin control	8 nmol cobalamin	0.3 mM γ-HCH	N/A	MCB	0.119459	0.119459	0
	Cobalamin control	8 nmol cobalamin	0.3 mM γ-HCH	N/A	MCB	0.132569	0.132569	0
Figure 5B	Heat deactivated HchA	1 µL heat deactivated pure enzyme	0.3 mM γ-HCH	N/A	MCB	0.237766	0.237766	0.0045	0.331074	0.125311	0.0146769	0.0204367	0.00773523
	Heat deactivated HchA	1 µL heat deactivated pure enzyme	0.3 mM γ-HCH	N/A	MCB	0.508206	0.508206	0.0045			0.0313707
	Heat deactivated HchA	1 µL heat deactivated pure enzyme	0.3 mM γ-HCH	N/A	MCB	0.247251	0.247251	0.0045			0.0152624
Figure 5	HchA	1 µL pure enzyme	0.3 mM γ-HCH	N/A	MCB	1.37206	1.37206	0.00036	2.14679	0.549918	1.05869	1.65647	0.42432
	HchA	1 µL pure enzyme	0.3 mM γ-HCH	N/A	MCB	2.47533	2.47533	0.00036			1.90998
	HchA	1 µL pure enzyme	0.3 mM γ-HCH	N/A	MCB	2.59297	2.59297	0.00036			2.00075
Not shown in main text	TmrA	1 µL pure enzyme	0.3 mM γ-HCH	N/A	MCB	0.0827546	0.0827546	0.0033	0.0785466	0.00420805	0.00696588	0.00661166	0.000354213
	TmrA	1 µL pure enzyme	0.3 mM γ-HCH	N/A	MCB	0.0743385	0.0743385	0.0033			0.00625745
Not shown in main text	HCH Negative	N/A	0.3 mM γ-HCH	N/A	Benzene	0.0859014	0.0859014	0	0.0859014
Figure 5B	Cbl HCH	8 nmol cobalamin	0.3 mM γ-HCH	N/A	Benzene	0	0	0	0	0
	Cbl HCH	8 nmol cobalamin	0.3 mM γ-HCH	N/A	Benzene	0	0	0
	Cbl HCH	8 nmol cobalamin	0.3 mM γ-HCH	N/A	Benzene	0	0	0
Figure 5B	Heat deactivated HchA	1 µL heat deactivated pure enzyme	0.3 mM γ-HCH	N/A	MCB	0.105058	0.105058	0.0045	0.10883	0.00397055	0.00648505	0.0067179	0.000245095
	Heat deactivated HchA	1 µL heat deactivated pure enzyme	0.3 mM γ-HCH	N/A	MCB	0.114318	0.114318	0.0045			0.00705669
	Heat deactivated HchA	1 µL heat deactivated pure enzyme	0.3 mM γ-HCH	N/A	MCB	0.107114	0.107114	0.0045			0.00661198
Figure 5	HchA HCH	1 µL pure enzyme	0.3 mM γ-HCH	N/A	Benzene	0.110033	0.110033	0.00036	0.0495131	0.0455898	0.0849017	0.0382046	0.0351773
	HchA HCH	1 µL pure enzyme	0.3 mM γ-HCH	N/A	Benzene	0.0385067	0.0385067	0.00036			0.029712
	HchA HCH	1 µL pure enzyme	0.3 mM γ-HCH	N/A	Benzene	0	0	0.00036			0
Not shown in main text	TmrA	1 µL pure enzyme	0.3 mM γ-HCH	N/A	Benzene	0	0	0.0033	0	0	0	0	0
	TmrA	1 µL pure enzyme	0.3 mM γ-HCH	N/A	Benzene	0	0	0.0033			0
